# PROSTATE CELL HETEROGENEITY AND CXCL17 UPREGULATION IN MOUSE STEROID HORMONE IMBALANCE

**DOI:** 10.1101/2024.04.24.590980

**Authors:** Samara V. Silver, Kayah J. Tucker, Renee E Vickman, Nadia A. Lanman, O John Semmes, Nehemiah S. Alvarez, Petra Popovics

## Abstract

Benign prostatic hyperplasia (BPH) is a prevalent age-related condition often characterized by debilitating urinary symptoms. Its etiology is believed to stem from hormonal imbalance, particularly an elevated estradiol-to-testosterone ratio and chronic inflammation. Our previous studies using a mouse steroid hormone imbalance model identified a specific increase in macrophages that migrate and accumulate in the prostate lumen where they differentiate into lipid-laden foam cells in mice implanted with testosterone and estradiol pellets, but not in sham animals. The current study focused on further characterizing the cellular heterogeneity of the prostate in this model as well as identifying the specific transcriptomic signature of the recruited foam cells. Moreover, we aimed to identify the epithelia-derived signals that drive macrophage infiltration and luminal translocation.

Male C57BL/6J mice were implanted with slow-release testosterone and estradiol pellets (T+E2) and harvested the ventral prostates two weeks later for scRNA-seq analysis, or performed sham surgery. We identified *Ear2*+ and *Cd72*+ macrophages that were elevated in response to steroid hormone imbalance, whereas a *Mrc1*+ resident macrophage population did not change. In addition, an Spp1+ foam cell cluster was almost exclusively found in T+E2 mice. Further markers of foam cells were also identified, including *Gpnmb* and *Trem2*, and GPNMB was confirmed as a novel histological marker with immunohistochemistry. Foam cells were also shown to express known pathological factors *Vegf, Tgfb1, Ccl6, Cxcl16* and *Mmp12*. Intriguingly, a screen for chemokines identified the upregulation of epithelial-derived *Cxcl17*, a known monocyte attractant, in T+E2 prostates suggesting that it might be responsible for the elevated macrophage number as well as their translocation to the lumen.

Our study identified macrophage subsets that respond to steroid hormone imbalance as well as further confirmed a potential pathological role of luminal foam cells in the prostate. These results underscore a pathological role of the identified prostate foam cells and suggests CXCL17-mediated macrophage migration as a critical initiating event.
