## Supplemental Table 5 for "PROSTATE CELL HETEROGENEITY AND CXCL17 UPREGULATION IN MOUSE STEROID HORMONE IMBALANCE"

### Sheet: cell numbers
Condition	Count	Cluster number	Annotation
sham1	190	0	EpiA 1
sham2	262	0	EpiA 1
te2_1	91	0	EpiA 1
te2_2	84	0	EpiA 1
sham1	33	1	Basal 1
sham2	51	1	Basal 1
te2_1	267	1	Basal 1
te2_2	246	1	Basal 1
sham1	218	2	EpiA 2
sham2	180	2	EpiA 2
te2_1	88	2	EpiA 2
te2_2	70	2	EpiA 2
sham1	59	3	EpiProgenitor
sham2	60	3	EpiProgenitor
te2_1	261	3	EpiProgenitor
te2_2	140	3	EpiProgenitor
sham1	65	4	Basal 2
sham2	109	4	Basal 2
te2_1	168	4	Basal 2
te2_2	152	4	Basal 2
sham1	165	5	EpiA 3
sham2	190	5	EpiA 3
te2_1	31	5	EpiA 3
te2_2	16	5	EpiA 3
sham1	210	6	Fibroblast
sham2	52	6	Fibroblast
te2_1	61	6	Fibroblast
te2_2	76	6	Fibroblast
sham1	64	7	low viability
sham2	51	7	low viability
te2_1	97	7	low viability
te2_2	39	7	low viability
sham1	53	8	low viability
sham2	22	8	low viability
te2_1	109	8	low viability
te2_2	61	8	low viability
sham1	40	9	Myeloid 1
sham2	32	9	Myeloid 1
te2_1	24	9	Myeloid 1
te2_2	25	9	Myeloid 1
sham1	58	10	Myeloid 2
sham2	17	10	Myeloid 2
te2_1	26	10	Myeloid 2
te2_2	15	10	Myeloid 2
sham1	21	11	T-cells
sham2	14	11	T-cells
te2_1	19	11	T-cells
te2_2	21	11	T-cells
sham1	22	12	Myeloid 3
sham2	4	12	Myeloid 3
te2_1	29	12	Myeloid 3
te2_2	16	12	Myeloid 3
sham1	12	13	Myeloid 4
sham2	5	13	Myeloid 4
te2_1	29	13	Myeloid 4
te2_2	18	13	Myeloid 4
sham1	3	14	ProlifEpi 1
sham2	16	14	ProlifEpi 1
te2_1	20	14	ProlifEpi 1
te2_2	14	14	ProlifEpi 1
sham1	2	15	Myeloid 5
sham2	0	15	Myeloid 5
te2_1	42	15	Myeloid 5
te2_2	6	15	Myeloid 5
sham1	17	16	Endothelium
sham2	5	16	Endothelium
te2_1	18	16	Endothelium
te2_2	7	16	Endothelium
sham1	3	17	EpiB
sham2	18	17	EpiB
te2_1	12	17	EpiB
te2_2	12	17	EpiB
sham1	14	18	low viability
sham2	9	18	low viability
te2_1	6	18	low viability
te2_2	9	18	low viability
sham1	6	19	ProlifEpi 2
sham2	8	19	ProlifEpi 2
te2_1	5	19	ProlifEpi 2
te2_2	4	19	ProlifEpi 2

### Sheet: summary
	sham 1	sham 2	te2-1	te2-2	% of total sham 1	% of total sham 2	% of total te2-1	% of total te2-2
Basal	98	160	435	398	7.80876	14.4796	31.005	38.6033
EpiA	573	632	210	170	45.6574	57.1946	14.9679	16.4888
ProlifEpi 1	3	16	20	14	0.239044	1.44796	1.42552	1.3579
ProlifEpi 2	6	8	5	4	0.478088	0.723982	0.356379	0.387973
EpiB	3	18	12	12	0.239044	1.62896	0.85531	1.16392
EpiProgenitor	59	60	261	140	4.7012	5.42986	18.603	13.579
Endothelium	17	5	18	7	1.35458	0.452489	1.28297	0.678952
Fibroblast	210	52	61	76	16.7331	4.70588	4.34783	7.37148
Myeloid 1	40	32	24	25	3.18725	2.89593	1.71062	2.42483
Myeloid 2	58	17	26	15	4.62151	1.53846	1.85317	1.4549
Myeloid 3	22	4	29	16	1.75299	0.361991	2.067	1.55189
Myeloid 4	12	5	29	18	0.956175	0.452489	2.067	1.74588
Myeloid 5	2	0	42	6	0.159363	0	2.99359	0.581959
T-cells	21	14	19	21	1.67331	1.26697	1.35424	2.03686
Low viability clusters	131	82	212	109	10.4382	7.42081	15.1105	10.5723
Total	1255	1105	1403	1031

### Sheet: Sheet1
Condition	Count	Cluster	Column1				sham1	190	0	EpiA 1		te2_1	91	0	EpiA 1
sham1	190	0	EpiA 1				sham2	262	0	EpiA 1		te2_2	84	0	EpiA 1
sham2	262	0	EpiA 1				sham1	218	2	EpiA 2		te2_1	88	2	EpiA 2
te2_1	91	0	EpiA 1				sham2	180	2	EpiA 2		te2_2	70	2	EpiA 2
te2_2	84	0	EpiA 1				sham1	165	5	EpiA 3		te2_1	31	5	EpiA 3
sham1	33	1	Basal 1				sham2	190	5	EpiA 3		te2_2	16	5	EpiA 3
sham2	51	1	Basal 1
te2_1	267	1	Basal 1
te2_2	246	1	Basal 1
sham1	218	2	EpiA 2				sham1	33	1	Basal 1		te2_1	267	1	Basal 1
sham2	180	2	EpiA 2				sham2	51	1	Basal 1		te2_2	246	1	Basal 1
te2_1	88	2	EpiA 2				sham1	65	4	Basal 2		te2_1	168	4	Basal 2
te2_2	70	2	EpiA 2				sham2	109	4	Basal 2		te2_2	152	4	Basal 2
sham1	59	3	EpiProgenitor
sham2	60	3	EpiProgenitor
te2_1	261	3	EpiProgenitor
te2_2	140	3	EpiProgenitor
sham1	65	4	Basal 2
sham2	109	4	Basal 2
te2_1	168	4	Basal 2
te2_2	152	4	Basal 2
sham1	165	5	EpiA 3
sham2	190	5	EpiA 3
te2_1	31	5	EpiA 3
te2_2	16	5	EpiA 3
sham1	210	6	Fibroblast
sham2	52	6	Fibroblast
te2_1	61	6	Fibroblast
te2_2	76	6	Fibroblast
sham1	64	7	low viability
sham2	51	7	low viability
te2_1	97	7	low viability
te2_2	39	7	low viability
sham1	53	8	low viability
sham2	22	8	low viability
te2_1	109	8	low viability
te2_2	61	8	low viability
sham1	40	9	Myeloid 1
sham2	32	9	Myeloid 1
te2_1	24	9	Myeloid 1
te2_2	25	9	Myeloid 1
sham1	58	10	Myeloid 2
sham2	17	10	Myeloid 2
te2_1	26	10	Myeloid 2
te2_2	15	10	Myeloid 2
sham1	21	11	T-cells
sham2	14	11	T-cells
te2_1	19	11	T-cells
te2_2	21	11	T-cells
sham1	22	12	Myeloid 3
sham2	4	12	Myeloid 3
te2_1	29	12	Myeloid 3
te2_2	16	12	Myeloid 3
sham1	12	13	Myeloid 4
sham2	5	13	Myeloid 4
te2_1	29	13	Myeloid 4
te2_2	18	13	Myeloid 4
sham1	3	14	ProlifEpiA
sham2	16	14	ProlifEpi 1
te2_1	20	14	ProlifEpi 1
te2_2	14	14	ProlifEpi 1
sham1	2	15	Myeloid 5
te2_1	42	15	Myeloid 5
te2_2	6	15	Myeloid 5
sham1	17	16	Endothelium
sham2	5	16	Endothelium
te2_1	18	16	Endothelium
te2_2	7	16	Endothelium
sham1	3	17	EpiB
sham2	18	17	EpiB
te2_1	12	17	EpiB
te2_2	12	17	EpiB
sham1	14	18	low viability
sham2	9	18	low viability
te2_1	6	18	low viability
te2_2	9	18	low viability
sham1	6	19	ProlifEpi 2
sham2	8	19
te2_1	5	19
te2_2	4	19
sham2	0	NA
